# Multi-modal tissue-aware graph neural network for *in silico* genetic discovery

**DOI:** 10.64898/2026.02.17.706433

**Authors:** Anusha Aggarwal, Ksenia Sokolova, Olga G. Troyanskaya

**Affiliations:** Quantitative and Computational Biology Program, Princeton University, NJ, USA; Lewis-Sigler Institute for Integrative Genomics, Princeton University, Princeton, NJ, USA; Princeton Precision Health, Princeton, NJ, USA; Center for Computational Biology, Flatiron Institute, New York, NY, USA; Department of Computer Science, Princeton University, Princeton, NJ, USA

## Abstract

Understanding how perturbations influence gene function in a tissue-specific manner is key to uncovering novel drug targets. However, current computational approaches emphasize global network or sequence-derived features over context-driven dependencies. We introduce Mahi, a scalable and interpretable graph neural network framework that learns gene representations by integrating chromatin accessibility, transcription factor binding, histone modifications, and protein structure features in tissue-specific contexts. Through pretraining on tissue-specific network topologies followed by multi-modal feature integration, Mahi learns context-aware gene embeddings across 290 tissues and cell-types. Mahi outperforms sequence-based models in predicting gene essentiality across 1,183 cancer cell lines, demonstrating the advantage of integrating molecular context and functional connectivity. The learned embedding space reveals tissue-specific functional organization, with genes forming distinct clusters reflecting their context-dependent roles. *In silico* gene knockout perturbations demonstrate Mahi’s ability to model intricate perturbation responses, identifying disease-relevant pathways and therapeutic targets. Together, these results demonstrate Mahi as a foundation for modeling tissue-specific gene function and perturbation responses, enabling applications in precision medicine, therapeutic target discovery, and prediction of context-dependent genetic vulnerabilities. All embeddings and the framework are publicly available to facilitate use by the scientific community.
