## Supplemental Tables S1-S3 for "Multi-modal tissue-aware graph neural network for *in silico* genetic discovery": Table S1.xlsx

### Sheet: Sheet1
adipose_tissue
adrenal_gland
blood
blood_vessel
bone_marrow
brain
colon
connective_tissue
endocervix
esophagus
eye
fallopian_tube
fibroblast
heart
intestine
kidney
liver
lung
lymphoid_system
mammary_gland
muscle_cell
myeloid_cell
ovary
pancreas
pituitary_gland
prostate_gland
skin_of_body
small_intestine
spleen
stomach
testis
thyroid_gland
urinary_bladder
uterine_cervix
uterus
