## Supplemental Tables S1-S3 for "Multi-modal tissue-aware graph neural network for *in silico* genetic discovery": Table S2.xlsx

### Sheet: Sheet1
cell_line	mage_network
ACH-000001	ovary
ACH-000004	myeloid_cell
ACH-000005	myeloid_cell
ACH-000007	colon
ACH-000009	colon
ACH-000011	urothelium
ACH-000012	lung
ACH-000013	ovary
ACH-000014	skin_of_body
ACH-000015	lung
ACH-000017	mammary_gland
ACH-000018	urothelium
ACH-000019	mammary_gland
ACH-000021	lung
ACH-000022	pancreas
ACH-000023	pancreas
ACH-000024	lymphoid_system
ACH-000025	leptomeningeal_cell
ACH-000026	urothelium
ACH-000028	mammary_gland
ACH-000029	lung
ACH-000030	lung
ACH-000035	lung
ACH-000036	glial_cell
ACH-000037	connective_tissue
ACH-000039	mesenchymal_cell
ACH-000040	glial_cell
ACH-000041	mesenchymal_cell
ACH-000042	pancreas
ACH-000045	myeloid_cell
ACH-000047	stomach
ACH-000048	ovary
ACH-000052	mesenchymal_cell
ACH-000053	lymphoid_system
ACH-000054	fibroblast
ACH-000055	embryo
ACH-000060	pancreas
ACH-000067	glial_cell
ACH-000070	lymphoid_system
ACH-000074	myeloid_cell
ACH-000075	glial_cell
ACH-000076	myeloid_cell
ACH-000077	lymphoid_system
ACH-000078	adrenal_gland
ACH-000082	osteoblast
ACH-000085	pancreas
ACH-000086	respiratory_system
ACH-000087	mesenchymal_cell
ACH-000090	prostate_gland
ACH-000092	respiratory_system
ACH-000093	pancreas
ACH-000094	pancreas
ACH-000095	embryo
ACH-000096	kidney
ACH-000097	mammary_gland
ACH-000098	glial_cell
ACH-000099	adrenal_gland
ACH-000100	muscle_cell
ACH-000101	lymphoid_system
ACH-000103	ovary
ACH-000106	lymphoid_system
ACH-000108	pancreas
ACH-000111	mammary_gland
ACH-000113	myeloid_cell
ACH-000114	pancreas
ACH-000115	prostate_gland
ACH-000116	ovary
ACH-000118	pancreas
ACH-000120	adrenal_gland
ACH-000123	ovary
ACH-000124	lymphoid_system
ACH-000127	urothelium
ACH-000128	glial_cell
ACH-000132	ovary
ACH-000133	fibroblast
ACH-000137	glial_cell
ACH-000138	pancreas
ACH-000139	pancreas
ACH-000141	digestive_system
ACH-000142	urothelium
ACH-000143	lung
ACH-000144	stomach
ACH-000145	smooth_muscle_cell
ACH-000146	myeloid_cell
ACH-000147	mammary_gland
ACH-000148	mammary_gland
ACH-000149	adrenal_gland
ACH-000151	lymphoid_system
ACH-000152	glial_cell
ACH-000153	respiratory_system
ACH-000155	pancreas
ACH-000159	kidney
ACH-000160	embryo
ACH-000161	lung
ACH-000163	mouth
ACH-000164	pancreas
ACH-000167	lymphoid_system
ACH-000168	myeloid_cell
ACH-000169	muscle_cell
ACH-000172	kidney
ACH-000174	thyroid_gland
ACH-000176	lung
ACH-000178	pancreas
ACH-000181	mouth
ACH-000182	small_intestine
ACH-000183	lymphoid_system
ACH-000187	lung
ACH-000188	mouth
ACH-000189	kidney
ACH-000190	myeloid_cell
ACH-000191	thyroid_gland
ACH-000192	uterus
ACH-000195	myeloid_cell
ACH-000198	myeloid_cell
ACH-000200	glial_cell
ACH-000202	colon
ACH-000203	adrenal_gland
ACH-000204	lymphoid_system
ACH-000206	lymphoid_system
ACH-000207	mouth
ACH-000208	glial_cell
ACH-000209	liver
ACH-000210	mesenchymal_cell
ACH-000211	embryo
ACH-000212	mammary_gland
ACH-000213	pancreas
ACH-000215	glial_cell
ACH-000216	stomach
ACH-000217	liver
ACH-000219	skin_of_body
ACH-000221	liver
ACH-000222	pancreas
ACH-000223	mammary_gland
ACH-000226	lymphoid_system
ACH-000227	adrenal_gland
ACH-000228	mouth
ACH-000231	glial_cell
ACH-000232	glial_cell
ACH-000233	lymphoid_system
ACH-000234	kidney
ACH-000235	pancreas
ACH-000237	ovary
ACH-000238	mouth
ACH-000239	stomach
ACH-000242	urothelium
ACH-000243	pancreas
ACH-000244	glial_cell
ACH-000246	kidney
ACH-000247	stomach
ACH-000248	mammary_gland
ACH-000249	colon
ACH-000250	kidney
ACH-000251	lung
ACH-000252	colon
ACH-000253	colon
ACH-000255	stomach
ACH-000256	ovary
ACH-000257	lung
ACH-000258	mammary_gland
ACH-000259	adrenal_gland
ACH-000260	adrenal_gland
ACH-000261	lung
ACH-000262	kidney
ACH-000263	myeloid_cell
ACH-000264	lung
ACH-000265	pancreas
ACH-000266	pancreas
ACH-000268	liver
ACH-000269	glial_cell
ACH-000271	lymphoid_system
ACH-000272	kidney
ACH-000273	glial_cell
ACH-000274	skin_of_body
ACH-000276	mammary_gland
ACH-000277	mammary_gland
ACH-000278	ovary
ACH-000279	mesenchymal_cell
ACH-000280	ovary
ACH-000281	pancreas
ACH-000286	colon
ACH-000288	mammary_gland
ACH-000290	lung
ACH-000291	ovary
ACH-000292	lung
ACH-000293	uterus
ACH-000294	myeloid_cell
ACH-000295	myeloid_cell
ACH-000296	colon
ACH-000302	uterus
ACH-000303	stomach
ACH-000304	skin_of_body
ACH-000305	esophagus
ACH-000307	pancreas
ACH-000308	ovary
ACH-000310	adrenal_gland
ACH-000311	lung
ACH-000312	adrenal_gland
ACH-000313	kidney
ACH-000315	lymphoid_system
ACH-000316	liver
ACH-000317	kidney
ACH-000318	esophagus
ACH-000319	respiratory_system
ACH-000320	pancreas
ACH-000322	skin_of_body
ACH-000323	glial_cell
ACH-000324	ovary
ACH-000325	stomach
ACH-000326	myeloid_cell
ACH-000329	glial_cell
ACH-000330	mammary_gland
ACH-000331	respiratory_system
ACH-000332	pancreas
ACH-000334	lymphoid_system
ACH-000335	respiratory_system
ACH-000336	myeloid_cell
ACH-000337	lung
ACH-000338	lymphoid_system
ACH-000339	lung
ACH-000341	adrenal_gland
ACH-000343	lung
ACH-000344	stomach
ACH-000345	adrenal_gland
ACH-000346	lymphoid_system
ACH-000348	skin_of_body
ACH-000350	colon
ACH-000352	mammary_gland
ACH-000354	pancreas
ACH-000355	lung
ACH-000356	stomach
ACH-000359	osteoblast
ACH-000361	liver
ACH-000362	myeloid_cell
ACH-000363	lymphoid_system
ACH-000364	osteoblast
ACH-000365	lymphoid_system
ACH-000366	adrenal_gland
ACH-000367	respiratory_system
ACH-000368	glial_cell
ACH-000370	glial_cell
ACH-000371	lymphoid_system
ACH-000373	myeloid_cell
ACH-000374	mammary_gland
ACH-000375	kidney
ACH-000376	glial_cell
ACH-000377	small_intestine
ACH-000378	lung
ACH-000381	colon
ACH-000383	stomach
ACH-000385	kidney
ACH-000387	myeloid_cell
ACH-000389	glial_cell
ACH-000390	lung
ACH-000391	mesenchymal_cell
ACH-000393	liver
ACH-000395	lung
ACH-000396	urothelium
ACH-000397	uterus
ACH-000398	lymphoid_system
ACH-000401	skin_of_body
ACH-000402	lymphoid_system
ACH-000403	colon
ACH-000404	skin_of_body
ACH-000405	lymphoid_system
ACH-000406	myeloid_cell
ACH-000407	uterus
ACH-000408	esophagus
ACH-000410	osteoblast
ACH-000411	kidney
ACH-000414	lung
ACH-000415	mouth
ACH-000416	lung
ACH-000417	pancreas
ACH-000420	liver
ACH-000421	colon
ACH-000422	liver
ACH-000424	mesenchymal_cell
ACH-000425	skin_of_body
ACH-000426	lymphoid_system
ACH-000427	stomach
ACH-000430	ovary
ACH-000431	lung
ACH-000433	kidney
ACH-000434	lung
ACH-000435	uterus
ACH-000436	lymphoid_system
ACH-000437	glial_cell
ACH-000438	lung
ACH-000441	skin_of_body
ACH-000442	lung
ACH-000444	lung
ACH-000445	glial_cell
ACH-000446	adrenal_gland
ACH-000448	lung
ACH-000450	skin_of_body
ACH-000452	esophagus
ACH-000454	lung
ACH-000455	glial_cell
ACH-000456	thyroid_gland
ACH-000458	skin_of_body
ACH-000459	kidney
ACH-000460	ovary
ACH-000461	liver
ACH-000463	lung
ACH-000464	glial_cell
ACH-000466	stomach
ACH-000467	colon
ACH-000468	pancreas
ACH-000469	glial_cell
ACH-000470	colon
ACH-000471	liver
ACH-000472	mouth
ACH-000473	urothelium
ACH-000475	liver
ACH-000476	liver
ACH-000477	skin_of_body
ACH-000478	liver
ACH-000479	glial_cell
ACH-000480	liver
ACH-000481	lung
ACH-000483	liver
ACH-000484	kidney
ACH-000485	stomach
ACH-000486	urothelium
ACH-000487	myeloid_cell
ACH-000488	esophagus
ACH-000489	colon
ACH-000490	uterine_cervix
ACH-000491	colon
ACH-000493	liver
ACH-000495	kidney
ACH-000496	lung
ACH-000498	myeloid_cell
ACH-000499	mesenchymal_cell
ACH-000500	mouth
ACH-000501	colon
ACH-000502	pancreas
ACH-000503	mouth
ACH-000504	glial_cell
ACH-000505	smooth_muscle_cell
ACH-000507	stomach
ACH-000510	lung
ACH-000511	lung
ACH-000512	lymphoid_system
ACH-000514	lung
ACH-000515	lung
ACH-000516	chondrocyte
ACH-000517	pancreas
ACH-000518	mouth
ACH-000519	lymphoid_system
ACH-000520	ovary
ACH-000521	lung
ACH-000522	urothelium
ACH-000524	ovary
ACH-000525	lung
ACH-000527	ovary
ACH-000528	lung
ACH-000532	colon
ACH-000533	kidney
ACH-000535	pancreas
ACH-000537	liver
ACH-000541	lymphoid_system
ACH-000542	ovary
ACH-000544	esophagus
ACH-000545	urothelium
ACH-000546	mouth
ACH-000547	urothelium
ACH-000548	mouth
ACH-000549	mouth
ACH-000550	skin_of_body
ACH-000551	myeloid_cell
ACH-000552	colon
ACH-000554	mammary_gland
ACH-000556	uterine_cervix
ACH-000557	myeloid_cell
ACH-000558	glial_cell
ACH-000559	lung
ACH-000561	esophagus
ACH-000562	lung
ACH-000563	lung
ACH-000565	colon
ACH-000567	lymphoid_system
ACH-000569	respiratory_system
ACH-000570	glial_cell
ACH-000571	glial_cell
ACH-000573	mammary_gland
ACH-000576	lymphoid_system
ACH-000577	liver
ACH-000579	skin_of_body
ACH-000580	skin_of_body
ACH-000581	stomach
ACH-000583	lymphoid_system
ACH-000584	ovary
ACH-000585	lung
ACH-000587	lung
ACH-000588	lymphoid_system
ACH-000589	lung
ACH-000591	glial_cell
ACH-000592	glial_cell
ACH-000593	urothelium
ACH-000595	glial_cell
ACH-000596	lung
ACH-000597	kidney
ACH-000599	pancreas
ACH-000601	pancreas
ACH-000602	myeloid_cell
ACH-000604	myeloid_cell
ACH-000605	esophagus
ACH-000606	mouth
ACH-000607	kidney
ACH-000608	ovary
ACH-000609	glial_cell
ACH-000614	skin_of_body
ACH-000616	stomach
ACH-000618	mouth
ACH-000619	mouth
ACH-000620	liver
ACH-000621	mammary_gland
ACH-000622	glial_cell
ACH-000623	glial_cell
ACH-000624	mammary_gland
ACH-000627	lung
ACH-000630	mouth
ACH-000631	glial_cell
ACH-000632	skin_of_body
ACH-000633	stomach
ACH-000634	glial_cell
ACH-000637	esophagus
ACH-000638	lung
ACH-000639	lung
ACH-000645	respiratory_system
ACH-000646	ovary
ACH-000647	esophagus
ACH-000648	respiratory_system
ACH-000649	kidney
ACH-000651	colon
ACH-000652	pancreas
ACH-000653	lymphoid_system
ACH-000654	lymphoid_system
ACH-000655	glial_cell
ACH-000656	lymphoid_system
ACH-000657	ovary
ACH-000660	lymphoid_system
ACH-000661	skin_of_body
ACH-000662	lung
ACH-000663	ovary
ACH-000664	lymphoid_system
ACH-000665	lung
ACH-000666	lung
ACH-000667	lung
ACH-000668	mammary_gland
ACH-000671	liver
ACH-000672	lung
ACH-000673	glial_cell
ACH-000676	skin_of_body
ACH-000677	lung
ACH-000681	lung
ACH-000682	mouth
ACH-000683	colon
ACH-000684	kidney
ACH-000685	pancreas
ACH-000688	ovary
ACH-000693	esophagus
ACH-000694	esophagus
ACH-000695	lung
ACH-000696	ovary
ACH-000697	lymphoid_system
ACH-000698	lung
ACH-000699	mammary_gland
ACH-000700	lung
ACH-000701	ovary
ACH-000702	lymphoid_system
ACH-000704	ovary
ACH-000706	lung
ACH-000709	kidney
ACH-000711	mammary_gland
ACH-000713	ovary
ACH-000714	lymphoid_system
ACH-000716	thyroid_gland
ACH-000717	esophagus
ACH-000718	lung
ACH-000719	ovary
ACH-000720	urothelium
ACH-000721	mammary_gland
ACH-000722	colon
ACH-000724	urothelium
ACH-000725	mammary_gland
ACH-000732	mouth
ACH-000734	liver
ACH-000735	mouth
ACH-000736	stomach
ACH-000738	glial_cell
ACH-000739	liver
ACH-000740	mouth
ACH-000741	urothelium
ACH-000746	stomach
ACH-000747	lung
ACH-000748	osteoblast
ACH-000749	lung
ACH-000753	urothelium
ACH-000754	lymphoid_system
ACH-000756	glial_cell
ACH-000757	lung
ACH-000758	stomach
ACH-000760	glial_cell
ACH-000762	mouth
ACH-000763	lymphoid_system
ACH-000764	stomach
ACH-000765	skin_of_body
ACH-000766	lung
ACH-000767	lung
ACH-000768	mammary_gland
ACH-000769	lung
ACH-000770	myeloid_cell
ACH-000771	mouth
ACH-000773	lymphoid_system
ACH-000774	lung
ACH-000775	lung
ACH-000776	embryo
ACH-000777	esophagus
ACH-000778	mouth
ACH-000781	lung
ACH-000782	lymphoid_system
ACH-000783	mammary_gland
ACH-000784	esophagus
ACH-000785	lung
ACH-000787	lung
ACH-000788	skin_of_body
ACH-000790	lung
ACH-000791	lung
ACH-000792	kidney
ACH-000793	stomach
ACH-000794	mouth
ACH-000796	ovary
ACH-000798	colon
ACH-000799	skin_of_body
ACH-000800	lung
ACH-000801	skin_of_body
ACH-000802	urothelium
ACH-000804	adrenal_gland
ACH-000805	skin_of_body
ACH-000807	glial_cell
ACH-000809	esophagus
ACH-000810	skin_of_body
ACH-000811	ovary
ACH-000817	lymphoid_system
ACH-000819	glial_cell
ACH-000820	colon
ACH-000821	lymphoid_system
ACH-000822	skin_of_body
ACH-000823	esophagus
ACH-000824	esophagus
ACH-000826	lung
ACH-000827	skin_of_body
ACH-000829	lymphoid_system
ACH-000831	uterus
ACH-000832	mouth
ACH-000833	muscle_cell
ACH-000834	urothelium
ACH-000835	mesenchymal_cell
ACH-000836	mouth
ACH-000837	lung
ACH-000838	lymphoid_system
ACH-000839	urinary_bladder
ACH-000840	lung
ACH-000841	lung
ACH-000843	lung
ACH-000845	lung
ACH-000846	mouth
ACH-000847	stomach
ACH-000848	liver
ACH-000849	mammary_gland
ACH-000851	lung
ACH-000853	lung
ACH-000855	esophagus
ACH-000856	mammary_gland
ACH-000858	lung
ACH-000859	mammary_gland
ACH-000860	lung
ACH-000861	lung
ACH-000862	urothelium
ACH-000863	glial_cell
ACH-000864	uterus
ACH-000865	esophagus
ACH-000866	lung
ACH-000867	lung
ACH-000869	lung
ACH-000871	lung
ACH-000872	lung
ACH-000873	esophagus
ACH-000874	lymphoid_system
ACH-000876	mammary_gland
ACH-000878	lung
ACH-000879	uterus
ACH-000880	stomach
ACH-000881	skin_of_body
ACH-000882	skin_of_body
ACH-000884	skin_of_body
ACH-000885	ovary
ACH-000886	lung
ACH-000887	glial_cell
ACH-000888	lung
ACH-000889	lymphoid_system
ACH-000890	lung
ACH-000894	lung
ACH-000896	urothelium
ACH-000898	stomach
ACH-000899	skin_of_body
ACH-000900	lung
ACH-000901	lung
ACH-000903	thyroid_gland
ACH-000905	urothelium
ACH-000906	ovary
ACH-000907	kidney
ACH-000910	mammary_gland
ACH-000911	stomach
ACH-000912	lung
ACH-000913	uterus
ACH-000914	lymphoid_system
ACH-000915	skin_of_body
ACH-000916	lung
ACH-000917	esophagus
ACH-000919	stomach
ACH-000920	myeloid_cell
ACH-000921	lung
ACH-000922	lymphoid_system
ACH-000924	lung
ACH-000926	colon
ACH-000928	uterus
ACH-000929	lung
ACH-000932	stomach
ACH-000934	mammary_gland
ACH-000935	colon
ACH-000936	ovary
ACH-000937	lymphoid_system
ACH-000938	lymphoid_system
ACH-000939	uterus
ACH-000941	uterus
ACH-000943	colon
ACH-000944	lymphoid_system
ACH-000945	lung
ACH-000946	uterus
ACH-000947	ovary
ACH-000948	stomach
ACH-000950	colon
ACH-000953	lymphoid_system
ACH-000956	prostate_gland
ACH-000957	colon
ACH-000958	colon
ACH-000959	colon
ACH-000960	lymphoid_system
ACH-000961	uterus
ACH-000962	ovary
ACH-000963	colon
ACH-000965	uterus
ACH-000966	ovary
ACH-000968	skin_of_body
ACH-000969	colon
ACH-000970	colon
ACH-000971	colon
ACH-000972	uterus
ACH-000973	urinary_bladder
ACH-000974	uterus
ACH-000975	lung
ACH-000976	liver
ACH-000977	prostate_gland
ACH-000978	uterus
ACH-000979	prostate_gland
ACH-000980	lung
ACH-000983	myeloid_cell
ACH-000984	uterus
ACH-000985	colon
ACH-000986	colon
ACH-000988	uterus
ACH-000991	colon
ACH-000993	uterus
ACH-000994	uterus
ACH-000995	lymphoid_system
ACH-000996	uterus
ACH-000997	colon
ACH-001001	osteoblast
ACH-001016	glial_cell
ACH-001020	embryo
ACH-001028	embryo
ACH-001029	mesenchymal_cell
ACH-001031	embryo
ACH-001033	embryo
ACH-001036	myeloid_cell
ACH-001038	mesenchymal_cell
ACH-001039	colon
ACH-001041	skin_of_body
ACH-001048	ovary
ACH-001050	muscle_cell
ACH-001053	embryo
ACH-001054	embryo
ACH-001061	colon
ACH-001065	mammary_gland
ACH-001067	leptomeningeal_cell
ACH-001075	lung
ACH-001081	colon
ACH-001096	muscle_cell
ACH-001098	pancreas
ACH-001099	kidney
ACH-001107	pancreas
ACH-001111	lymphoid_system
ACH-001119	lymphoid_system
ACH-001126	glial_cell
ACH-001128	kidney
ACH-001129	myeloid_cell
ACH-001134	lymphoid_system
ACH-001137	lung
ACH-001145	ovary
ACH-001151	ovary
ACH-001163	kidney
ACH-001164	mesenchymal_cell
ACH-001172	glial_cell
ACH-001183	urothelium
ACH-001184	muscle_cell
ACH-001188	adrenal_gland
ACH-001190	skin_of_body
ACH-001192	mesenchymal_cell
ACH-001193	mesenchymal_cell
ACH-001194	kidney
ACH-001196	muscle_cell
ACH-001197	lymphoid_system
ACH-001205	mesenchymal_cell
ACH-001211	kidney
ACH-001227	mouth
ACH-001228	mouth
ACH-001229	mouth
ACH-001232	embryo
ACH-001233	lung
ACH-001239	skin_of_body
ACH-001270	synovial_cell
ACH-001274	synovial_cell
ACH-001275	osteoblast
ACH-001277	synovial_cell
ACH-001278	ovary
ACH-001279	ovary
ACH-001280	synovial_cell
ACH-001283	mesenchymal_cell
ACH-001289	embryo
ACH-001295	retina
ACH-001300	adrenal_gland
ACH-001301	adrenal_gland
ACH-001302	adrenal_gland
ACH-001303	adrenal_gland
ACH-001306	thyroid_gland
ACH-001307	thyroid_gland
ACH-001310	kidney
ACH-001318	liver
ACH-001322	synovial_cell
ACH-001328	skin_of_body
ACH-001329	glial_cell
ACH-001331	mouth
ACH-001332	mouth
ACH-001333	uterine_cervix
ACH-001334	uterine_cervix
ACH-001335	uterine_cervix
ACH-001336	uterine_cervix
ACH-001338	adrenal_gland
ACH-001340	ovary
ACH-001341	uterine_cervix
ACH-001344	adrenal_gland
ACH-001345	colon
ACH-001346	mouth
ACH-001347	mouth
ACH-001353	pancreas
ACH-001354	adrenal_gland
ACH-001356	thyroid_gland
ACH-001360	uterine_cervix
ACH-001366	adrenal_gland
ACH-001367	adrenal_gland
ACH-001368	stomach
ACH-001370	ovary
ACH-001374	ovary
ACH-001375	pancreas
ACH-001377	pancreas
ACH-001379	pancreas
ACH-001380	pancreas
ACH-001382	pancreas
ACH-001385	mouth
ACH-001386	lung
ACH-001388	mammary_gland
ACH-001389	mammary_gland
ACH-001390	mammary_gland
ACH-001391	mammary_gland
ACH-001392	mammary_gland
ACH-001393	mammary_gland
ACH-001394	mammary_gland
ACH-001396	mammary_gland
ACH-001398	kidney
ACH-001399	colon
ACH-001400	female_reproductive_organ
ACH-001401	adrenal_gland
ACH-001402	uterine_cervix
ACH-001403	ovary
ACH-001407	urothelium
ACH-001408	urinary_bladder
ACH-001409	urothelium
ACH-001411	urinary_bladder
ACH-001412	urothelium
ACH-001413	urothelium
ACH-001414	urothelium
ACH-001415	urothelium
ACH-001416	urothelium
ACH-001418	ovary
ACH-001419	mammary_gland
ACH-001421	retina
ACH-001422	prostate_gland
ACH-001430	mesenchymal_cell
ACH-001431	mesenchymal_cell
ACH-001433	mesenchymal_cell
ACH-001436	testis
ACH-001442	skin_of_body
ACH-001443	thyroid_gland
ACH-001450	lymphoid_system
ACH-001451	uterine_cervix
ACH-001453	prostate_gland
ACH-001454	colon
ACH-001458	colon
ACH-001459	colon
ACH-001460	colon
ACH-001461	colon
ACH-001481	adrenal_gland
ACH-001484	lymphoid_system
ACH-001494	liver
ACH-001495	uterus
ACH-001496	stomach
ACH-001497	stomach
ACH-001498	lymphoid_system
ACH-001500	stomach
ACH-001502	testis
ACH-001508	mouth
ACH-001509	mouth
ACH-001510	mouth
ACH-001511	mouth
ACH-001513	endocervix
ACH-001515	uterine_cervix
ACH-001517	uterus
ACH-001518	uterus
ACH-001520	lymphoid_system
ACH-001521	skin_of_body
ACH-001522	skin_of_body
ACH-001523	skin_of_body
ACH-001524	skin_of_body
ACH-001525	endocervix
ACH-001526	osteoblast
ACH-001528	thyroid_gland
ACH-001529	placenta
ACH-001530	placenta
ACH-001532	kidney
ACH-001533	lymphoid_system
ACH-001536	liver
ACH-001538	liver
ACH-001539	lymphoid_system
ACH-001542	mouth
ACH-001543	mouth
ACH-001544	stomach
ACH-001547	respiratory_system
ACH-001548	adrenal_gland
ACH-001549	lung
ACH-001550	skin_of_body
ACH-001551	skin_of_body
ACH-001552	skin_of_body
ACH-001554	eye
ACH-001555	respiratory_system
ACH-001556	respiratory_system
ACH-001557	respiratory_system
ACH-001558	respiratory_system
ACH-001559	respiratory_system
ACH-001560	respiratory_system
ACH-001562	respiratory_system
ACH-001563	skin_of_body
ACH-001566	skin_of_body
ACH-001567	skin_of_body
ACH-001568	skin_of_body
ACH-001570	skin_of_body
ACH-001574	myeloid_cell
ACH-001577	myeloid_cell
ACH-001578	testis
ACH-001603	adrenal_gland
ACH-001605	glial_cell
ACH-001606	glial_cell
ACH-001607	digestive_system
ACH-001608	glial_cell
ACH-001609	glial_cell
ACH-001610	glial_cell
ACH-001611	glial_cell
ACH-001613	myeloid_cell
ACH-001616	lymphoid_system
ACH-001618	myeloid_cell
ACH-001619	digestive_system
ACH-001622	glial_cell
ACH-001623	glial_cell
ACH-001624	glial_cell
ACH-001625	mouth
ACH-001626	mouth
ACH-001627	prostate_gland
ACH-001628	ovary
ACH-001630	ovary
ACH-001632	ovary
ACH-001634	lymphoid_system
ACH-001639	lymphoid_system
ACH-001641	mouth
ACH-001642	lymphoid_system
ACH-001643	mesenchymal_cell
ACH-001645	skin_of_body
ACH-001647	myeloid_cell
ACH-001648	prostate_gland
ACH-001649	prostate_gland
ACH-001650	endocervix
ACH-001651	uterine_cervix
ACH-001652	uterine_cervix
ACH-001653	stomach
ACH-001654	stomach
ACH-001655	uterus
ACH-001656	myeloid_cell
ACH-001662	mammary_gland
ACH-001664	stomach
ACH-001668	testis
ACH-001669	lymphoid_system
ACH-001670	embryo
ACH-001673	liver
ACH-001674	adrenal_gland
ACH-001675	mouth
ACH-001676	mouth
ACH-001677	lymphoid_system
ACH-001683	mammary_gland
ACH-001685	lymphoid_system
ACH-001687	kidney
ACH-001688	kidney
ACH-001690	mouth
ACH-001691	mouth
ACH-001692	mouth
ACH-001694	mouth
ACH-001695	mouth
ACH-001696	mouth
ACH-001698	mouth
ACH-001699	mouth
ACH-001701	mouth
ACH-001702	mesenchymal_cell
ACH-001707	lymphoid_system
ACH-001709	lymphoid_system
ACH-001711	embryo
ACH-001715	osteoblast
ACH-001719	ovary
ACH-001735	lymphoid_system
ACH-001736	lymphoid_system
ACH-001737	lymphoid_system
ACH-001740	muscle_cell
ACH-001745	muscle_cell
ACH-001750	muscle_cell
ACH-001765	muscle_cell
ACH-001786	colon
ACH-001791	fat_cell
ACH-001793	fat_cell
ACH-001794	fat_cell
ACH-001795	fat_cell
ACH-001796	fat_cell
ACH-001799	fat_cell
ACH-001802	fat_cell
ACH-001804	fat_cell
ACH-001814	osteoblast
ACH-001819	mammary_gland
ACH-001820	mammary_gland
ACH-001834	liver
ACH-001835	liver
ACH-001836	liver
ACH-001838	liver
ACH-001839	liver
ACH-001841	liver
ACH-001842	liver
ACH-001843	liver
ACH-001844	liver
ACH-001848	liver
ACH-001849	liver
ACH-001850	digestive_system
ACH-001852	liver
ACH-001853	hepatocyte
ACH-001856	liver
ACH-001857	liver
ACH-001858	liver
ACH-001861	digestive_system
ACH-001862	small_intestine
ACH-001863	liver
ACH-001864	liver
ACH-001959	liver
ACH-001960	liver
ACH-001961	digestive_system
ACH-001970	skin_of_body
ACH-001972	skin_of_body
ACH-001973	skin_of_body
ACH-001975	skin_of_body
ACH-001977	respiratory_system
ACH-001982	skin_of_body
ACH-001986	skin_of_body
ACH-001990	skin_of_body
ACH-001991	ovary
ACH-001992	respiratory_system
ACH-001993	lymphoid_system
ACH-001997	small_intestine
ACH-001999	pancreas
ACH-002001	skin_of_body
ACH-002002	skin_of_body
ACH-002003	skin_of_body
ACH-002004	skin_of_body
ACH-002005	skin_of_body
ACH-002014	eye
ACH-002015	eye
ACH-002016	eye
ACH-002018	eye
ACH-002019	uterine_cervix
ACH-002020	uterine_cervix
ACH-002021	placenta
ACH-002023	small_intestine
ACH-002024	colon
ACH-002025	colon
ACH-002026	uterus
ACH-002027	uterus
ACH-002029	mouth
ACH-002030	mouth
ACH-002033	respiratory_system
ACH-002035	lung
ACH-002039	pancreas
ACH-002040	skin_of_body
ACH-002041	thyroid_gland
ACH-002042	mouth
ACH-002043	mouth
ACH-002044	mouth
ACH-002045	mouth
ACH-002046	uterus
ACH-002048	muscle_cell
ACH-002051	lung
ACH-002052	lung
ACH-002055	lymphoid_system
ACH-002059	lymphoid_system
ACH-002060	blood_cell
ACH-002061	myeloid_cell
ACH-002062	lymphoid_system
ACH-002066	schwann_cell
ACH-002067	osteoblast
ACH-002069	osteoblast
ACH-002070	leptomeningeal_cell
ACH-002077	lung
ACH-002080	adrenal_gland
ACH-002083	adrenal_gland
ACH-002084	skin_of_body
ACH-002105	mesenchymal_cell
ACH-002106	mesenchymal_cell
ACH-002109	mesenchymal_cell
ACH-002110	mesenchymal_cell
ACH-002114	mesenchymal_cell
ACH-002116	mesenchymal_cell
ACH-002119	mesenchymal_cell
ACH-002140	ovary
ACH-002141	stomach
ACH-002143	skin_of_body
ACH-002150	kidney
ACH-002156	lung
ACH-002160	mesenchymal_cell
ACH-002161	stomach
ACH-002179	mammary_gland
ACH-002181	ovary
ACH-002183	ovary
ACH-002186	pancreas
ACH-002189	kidney
ACH-002198	testis
ACH-002202	stomach
ACH-002204	vertebral_column
ACH-002210	blood_cell
ACH-002212	mouth
ACH-002214	lymphoid_system
ACH-002215	lymphoid_system
ACH-002228	glial_cell
ACH-002229	glial_cell
ACH-002230	glial_cell
ACH-002233	colon
ACH-002234	mouth
ACH-002239	saliva_secreting_gland
ACH-002243	esophagus
ACH-002247	blood_cell
ACH-002249	mouth
ACH-002250	mouth
ACH-002251	mouth
ACH-002257	glial_cell
ACH-002261	adrenal_gland
ACH-002263	esophagus
ACH-002265	mouth
ACH-002269	glial_cell
ACH-002278	adrenal_gland
ACH-002280	adrenal_gland
ACH-002282	adrenal_gland
ACH-002283	adrenal_gland
ACH-002284	adrenal_gland
ACH-002285	adrenal_gland
ACH-002291	testis
ACH-002294	mouth
ACH-002295	mouth
ACH-002296	mouth
ACH-002297	mouth
ACH-002298	mouth
ACH-002304	glial_cell
ACH-002305	mouth
ACH-002399	mammary_gland
ACH-002400	mammary_gland
ACH-002401	mammary_gland
ACH-002446	stomach
ACH-002458	skin_of_body
ACH-002460	skin_of_body
ACH-002461	skin_of_body
ACH-002462	retina
ACH-002463	retina
ACH-002464	retina
ACH-002465	retina
ACH-002467	retina
ACH-002470	osteoblast
ACH-002471	osteoblast
ACH-002475	myeloid_cell
ACH-002478	lymphoid_system
ACH-002485	lymphoid_system
ACH-002486	ovary
ACH-002490	lung
ACH-002499	mammary_gland
ACH-002500	lymphoid_system
ACH-002508	skin_of_body
ACH-002510	skin_of_body
ACH-002511	skin_of_body
ACH-002512	skin_of_body
ACH-002522	lung
ACH-002523	liver
ACH-002524	ovary
ACH-002526	lung
ACH-002528	kidney
ACH-002530	colon
ACH-002531	lung
ACH-002533	kidney
ACH-002535	colon
ACH-002538	colon
ACH-002544	stomach
ACH-002647	liver
ACH-002650	lung
ACH-002654	colon
ACH-002659	colon
ACH-002660	colon
ACH-002662	colon
ACH-002664	colon
ACH-002669	colon
ACH-002672	pancreas
ACH-002677	lymphoid_system
ACH-002678	lymphoid_system
ACH-002680	glial_cell
ACH-002681	glial_cell
ACH-002687	eye
ACH-002690	osteoblast
ACH-002693	schwann_cell
ACH-002705	stomach
ACH-002706	stomach
ACH-002708	fat_cell
ACH-002709	myeloid_cell
ACH-002710	schwann_cell
ACH-002711	saliva_secreting_gland
ACH-002778	osteoblast
ACH-002780	mesenchymal_cell
ACH-002782	mesenchymal_cell
ACH-002784	mesenchymal_cell
ACH-002785	smooth_muscle_cell
ACH-002792	skin_of_body
ACH-002799	schwann_cell
ACH-002800	schwann_cell
ACH-002801	schwann_cell
ACH-002806	glial_cell
ACH-002834	osteoblast
ACH-002847	skin_of_body
ACH-002922	adrenal_gland
ACH-002925	eye
ACH-002926	eye
ACH-002928	skin_of_body
ACH-003012	lung
ACH-003177	mesenchymal_cell
ACH-003180	mesenchymal_cell
ACH-003184	smooth_muscle_cell
ACH-003191	osteoblast
