## Supplemental Tables S1-S3 for "Multi-modal tissue-aware graph neural network for *in silico* genetic discovery": Table S3.xlsx

### Sheet: Sheet 1 - s3_mage_tissue_urls
functional networks download links
tissue or cell-type	download link
global	https://s3-us-west-2.amazonaws.com/humanbase/networks/v3/global.dab.gz
acinar cell of salivary gland	https://s3-us-west-2.amazonaws.com/humanbase/networks/v3/acinar_cell_of_salivary_gland.dab.gz
adipocyte of omentum tissue	https://s3-us-west-2.amazonaws.com/humanbase/networks/v3/adipocyte_of_omentum_tissue.dab.gz
adipose tissue	https://s3-us-west-2.amazonaws.com/humanbase/networks/v3/adipose_tissue.dab.gz
adrenal gland	https://s3-us-west-2.amazonaws.com/humanbase/networks/v3/adrenal_gland.dab.gz
ammons horn	https://s3-us-west-2.amazonaws.com/humanbase/networks/v3/ammons_horn.dab.gz
amnion mesenchymal stem cell	https://s3-us-west-2.amazonaws.com/humanbase/networks/v3/amnion_mesenchymal_stem_cell.dab.gz
amygdala	https://s3-us-west-2.amazonaws.com/humanbase/networks/v3/amygdala.dab.gz
angioblastic mesenchymal cell	https://s3-us-west-2.amazonaws.com/humanbase/networks/v3/angioblastic_mesenchymal_cell.dab.gz
anterior segment of eyeball	https://s3-us-west-2.amazonaws.com/humanbase/networks/v3/anterior_segment_of_eyeball.dab.gz
anterior uvea	https://s3-us-west-2.amazonaws.com/humanbase/networks/v3/anterior_uvea.dab.gz
aorta	https://s3-us-west-2.amazonaws.com/humanbase/networks/v3/aorta.dab.gz
aortic endothelial cell	https://s3-us-west-2.amazonaws.com/humanbase/networks/v3/aortic_endothelial_cell.dab.gz
arterial blood vessel	https://s3-us-west-2.amazonaws.com/humanbase/networks/v3/arterial_blood_vessel.dab.gz
artery	https://s3-us-west-2.amazonaws.com/humanbase/networks/v3/artery.dab.gz
astrocyte of the cerebellum	https://s3-us-west-2.amazonaws.com/humanbase/networks/v3/astrocyte_of_the_cerebellum.dab.gz
astrocyte of the cerebral cortex	https://s3-us-west-2.amazonaws.com/humanbase/networks/v3/astrocyte_of_the_cerebral_cortex.dab.gz
b cell	https://s3-us-west-2.amazonaws.com/humanbase/networks/v3/b_cell.dab.gz
basal ganglion	https://s3-us-west-2.amazonaws.com/humanbase/networks/v3/basal_ganglion.dab.gz
basophil	https://s3-us-west-2.amazonaws.com/humanbase/networks/v3/basophil.dab.gz
blood	https://s3-us-west-2.amazonaws.com/humanbase/networks/v3/blood.dab.gz
blood cell	https://s3-us-west-2.amazonaws.com/humanbase/networks/v3/blood_cell.dab.gz
blood vessel	https://s3-us-west-2.amazonaws.com/humanbase/networks/v3/blood_vessel.dab.gz
blood vessel endothelium	https://s3-us-west-2.amazonaws.com/humanbase/networks/v3/blood_vessel_endothelium.dab.gz
blood vessel smooth muscle	https://s3-us-west-2.amazonaws.com/humanbase/networks/v3/blood_vessel_smooth_muscle.dab.gz
bone marrow	https://s3-us-west-2.amazonaws.com/humanbase/networks/v3/bone_marrow.dab.gz
brain	https://s3-us-west-2.amazonaws.com/humanbase/networks/v3/brain.dab.gz
brainstem	https://s3-us-west-2.amazonaws.com/humanbase/networks/v3/brainstem.dab.gz
bronchus	https://s3-us-west-2.amazonaws.com/humanbase/networks/v3/bronchus.dab.gz
capillary	https://s3-us-west-2.amazonaws.com/humanbase/networks/v3/capillary.dab.gz
capillary endothelial cell	https://s3-us-west-2.amazonaws.com/humanbase/networks/v3/capillary_endothelial_cell.dab.gz
cardiac atrium	https://s3-us-west-2.amazonaws.com/humanbase/networks/v3/cardiac_atrium.dab.gz
cardiac chamber	https://s3-us-west-2.amazonaws.com/humanbase/networks/v3/cardiac_chamber.dab.gz
cardiac fibroblast	https://s3-us-west-2.amazonaws.com/humanbase/networks/v3/cardiac_fibroblast.dab.gz
cardiac mesenchymal cell	https://s3-us-west-2.amazonaws.com/humanbase/networks/v3/cardiac_mesenchymal_cell.dab.gz
cardiac ventricle	https://s3-us-west-2.amazonaws.com/humanbase/networks/v3/cardiac_ventricle.dab.gz
cardial valve	https://s3-us-west-2.amazonaws.com/humanbase/networks/v3/cardial_valve.dab.gz
cardiovascular system	https://s3-us-west-2.amazonaws.com/humanbase/networks/v3/cardiovascular_system.dab.gz
caudate nucleus	https://s3-us-west-2.amazonaws.com/humanbase/networks/v3/caudate_nucleus.dab.gz
cd14 positive cd16 positive monocyte	https://s3-us-west-2.amazonaws.com/humanbase/networks/v3/cd14_positive_cd16_positive_monocyte.dab.gz
cd14 positive monocyte	https://s3-us-west-2.amazonaws.com/humanbase/networks/v3/cd14_positive_monocyte.dab.gz
cd4 positive alpha beta t cell	https://s3-us-west-2.amazonaws.com/humanbase/networks/v3/cd4_positive_alpha_beta_t_cell.dab.gz
cd8 positive alpha beta t cell	https://s3-us-west-2.amazonaws.com/humanbase/networks/v3/cd8_positive_alpha_beta_t_cell.dab.gz
central nervous system	https://s3-us-west-2.amazonaws.com/humanbase/networks/v3/central_nervous_system.dab.gz
central nervous system pericyte	https://s3-us-west-2.amazonaws.com/humanbase/networks/v3/central_nervous_system_pericyte.dab.gz
cerebellum	https://s3-us-west-2.amazonaws.com/humanbase/networks/v3/cerebellum.dab.gz
cerebral cortex	https://s3-us-west-2.amazonaws.com/humanbase/networks/v3/cerebral_cortex.dab.gz
cerebral hemisphere	https://s3-us-west-2.amazonaws.com/humanbase/networks/v3/cerebral_hemisphere.dab.gz
chondrocyte	https://s3-us-west-2.amazonaws.com/humanbase/networks/v3/chondrocyte.dab.gz
chorionic membrane mesenchymal stem cell	https://s3-us-west-2.amazonaws.com/humanbase/networks/v3/chorionic_membrane_mesenchymal_stem_cell.dab.gz
classical monocyte	https://s3-us-west-2.amazonaws.com/humanbase/networks/v3/classical_monocyte.dab.gz
colon	https://s3-us-west-2.amazonaws.com/humanbase/networks/v3/colon.dab.gz
connective tissue	https://s3-us-west-2.amazonaws.com/humanbase/networks/v3/connective_tissue.dab.gz
conventional dendritic cell	https://s3-us-west-2.amazonaws.com/humanbase/networks/v3/conventional_dendritic_cell.dab.gz
cornea	https://s3-us-west-2.amazonaws.com/humanbase/networks/v3/cornea.dab.gz
corneal epithelial cell	https://s3-us-west-2.amazonaws.com/humanbase/networks/v3/corneal_epithelial_cell.dab.gz
coronary artery	https://s3-us-west-2.amazonaws.com/humanbase/networks/v3/coronary_artery.dab.gz
corpus striatum	https://s3-us-west-2.amazonaws.com/humanbase/networks/v3/corpus_striatum.dab.gz
cortex of kidney	https://s3-us-west-2.amazonaws.com/humanbase/networks/v3/cortex_of_kidney.dab.gz
cranial skeletal system	https://s3-us-west-2.amazonaws.com/humanbase/networks/v3/cranial_skeletal_system.dab.gz
dendritic cell	https://s3-us-west-2.amazonaws.com/humanbase/networks/v3/dendritic_cell.dab.gz
dense regular connective tissue	https://s3-us-west-2.amazonaws.com/humanbase/networks/v3/dense_regular_connective_tissue.dab.gz
dermis	https://s3-us-west-2.amazonaws.com/humanbase/networks/v3/dermis.dab.gz
diencephalon	https://s3-us-west-2.amazonaws.com/humanbase/networks/v3/diencephalon.dab.gz
digestive system	https://s3-us-west-2.amazonaws.com/humanbase/networks/v3/digestive_system.dab.gz
digestive tract	https://s3-us-west-2.amazonaws.com/humanbase/networks/v3/digestive_tract.dab.gz
dorsal plus ventral thalamus	https://s3-us-west-2.amazonaws.com/humanbase/networks/v3/dorsal_plus_ventral_thalamus.dab.gz
dorsal striatum	https://s3-us-west-2.amazonaws.com/humanbase/networks/v3/dorsal_striatum.dab.gz
duct of male reproductive system	https://s3-us-west-2.amazonaws.com/humanbase/networks/v3/duct_of_male_reproductive_system.dab.gz
embryo	https://s3-us-west-2.amazonaws.com/humanbase/networks/v3/embryo.dab.gz
endocervix	https://s3-us-west-2.amazonaws.com/humanbase/networks/v3/endocervix.dab.gz
endocrine system	https://s3-us-west-2.amazonaws.com/humanbase/networks/v3/endocrine_system.dab.gz
endothelial cell of hepatic sinusoid	https://s3-us-west-2.amazonaws.com/humanbase/networks/v3/endothelial_cell_of_hepatic_sinusoid.dab.gz
endothelial cell of umbilical vein	https://s3-us-west-2.amazonaws.com/humanbase/networks/v3/endothelial_cell_of_umbilical_vein.dab.gz
endothelium of artery	https://s3-us-west-2.amazonaws.com/humanbase/networks/v3/endothelium_of_artery.dab.gz
enteric smooth muscle cell	https://s3-us-west-2.amazonaws.com/humanbase/networks/v3/enteric_smooth_muscle_cell.dab.gz
epidermal cell	https://s3-us-west-2.amazonaws.com/humanbase/networks/v3/epidermal_cell.dab.gz
epithalamus	https://s3-us-west-2.amazonaws.com/humanbase/networks/v3/epithalamus.dab.gz
epithelial cell of alimentary canal	https://s3-us-west-2.amazonaws.com/humanbase/networks/v3/epithelial_cell_of_alimentary_canal.dab.gz
epithelial cell of malassez	https://s3-us-west-2.amazonaws.com/humanbase/networks/v3/epithelial_cell_of_malassez.dab.gz
epithelial cell of prostate	https://s3-us-west-2.amazonaws.com/humanbase/networks/v3/epithelial_cell_of_prostate.dab.gz
epithelial cell of proximal tubule	https://s3-us-west-2.amazonaws.com/humanbase/networks/v3/epithelial_cell_of_proximal_tubule.dab.gz
epithelial cell of tracheobronchial tree	https://s3-us-west-2.amazonaws.com/humanbase/networks/v3/epithelial_cell_of_tracheobronchial_tree.dab.gz
epithelium of bronchus	https://s3-us-west-2.amazonaws.com/humanbase/networks/v3/epithelium_of_bronchus.dab.gz
esophagus	https://s3-us-west-2.amazonaws.com/humanbase/networks/v3/esophagus.dab.gz
esophagus mucosa	https://s3-us-west-2.amazonaws.com/humanbase/networks/v3/esophagus_mucosa.dab.gz
exocrine system	https://s3-us-west-2.amazonaws.com/humanbase/networks/v3/exocrine_system.dab.gz
extracellular matrix secreting cell	https://s3-us-west-2.amazonaws.com/humanbase/networks/v3/extracellular_matrix_secreting_cell.dab.gz
eye	https://s3-us-west-2.amazonaws.com/humanbase/networks/v3/eye.dab.gz
eye muscle	https://s3-us-west-2.amazonaws.com/humanbase/networks/v3/eye_muscle.dab.gz
eye surface	https://s3-us-west-2.amazonaws.com/humanbase/networks/v3/eye_surface.dab.gz
fallopian tube	https://s3-us-west-2.amazonaws.com/humanbase/networks/v3/fallopian_tube.dab.gz
fat cell	https://s3-us-west-2.amazonaws.com/humanbase/networks/v3/fat_cell.dab.gz
female reproductive organ	https://s3-us-west-2.amazonaws.com/humanbase/networks/v3/female_reproductive_organ.dab.gz
female reproductive system	https://s3-us-west-2.amazonaws.com/humanbase/networks/v3/female_reproductive_system.dab.gz
fibroblast	https://s3-us-west-2.amazonaws.com/humanbase/networks/v3/fibroblast.dab.gz
fibroblast of choroid plexus	https://s3-us-west-2.amazonaws.com/humanbase/networks/v3/fibroblast_of_choroid_plexus.dab.gz
fibroblast of dermis	https://s3-us-west-2.amazonaws.com/humanbase/networks/v3/fibroblast_of_dermis.dab.gz
fibroblast of gingiva	https://s3-us-west-2.amazonaws.com/humanbase/networks/v3/fibroblast_of_gingiva.dab.gz
fibroblast of lymphatic vessel	https://s3-us-west-2.amazonaws.com/humanbase/networks/v3/fibroblast_of_lymphatic_vessel.dab.gz
fibroblast of periodontium	https://s3-us-west-2.amazonaws.com/humanbase/networks/v3/fibroblast_of_periodontium.dab.gz
fibroblast of the aortic adventitia	https://s3-us-west-2.amazonaws.com/humanbase/networks/v3/fibroblast_of_the_aortic_adventitia.dab.gz
fibroblast of villous mesenchyme	https://s3-us-west-2.amazonaws.com/humanbase/networks/v3/fibroblast_of_villous_mesenchyme.dab.gz
fibrocyte	https://s3-us-west-2.amazonaws.com/humanbase/networks/v3/fibrocyte.dab.gz
forebrain	https://s3-us-west-2.amazonaws.com/humanbase/networks/v3/forebrain.dab.gz
frontal cortex	https://s3-us-west-2.amazonaws.com/humanbase/networks/v3/frontal_cortex.dab.gz
gag secreting cell	https://s3-us-west-2.amazonaws.com/humanbase/networks/v3/gag_secreting_cell.dab.gz
gastrointestinal system	https://s3-us-west-2.amazonaws.com/humanbase/networks/v3/gastrointestinal_system.dab.gz
gingiva	https://s3-us-west-2.amazonaws.com/humanbase/networks/v3/gingiva.dab.gz
gingival epithelial cell	https://s3-us-west-2.amazonaws.com/humanbase/networks/v3/gingival_epithelial_cell.dab.gz
glial cell	https://s3-us-west-2.amazonaws.com/humanbase/networks/v3/glial_cell.dab.gz
globus pallidus	https://s3-us-west-2.amazonaws.com/humanbase/networks/v3/globus_pallidus.dab.gz
glomerular endothelial cell	https://s3-us-west-2.amazonaws.com/humanbase/networks/v3/glomerular_endothelial_cell.dab.gz
granulocyte	https://s3-us-west-2.amazonaws.com/humanbase/networks/v3/granulocyte.dab.gz
gray matter	https://s3-us-west-2.amazonaws.com/humanbase/networks/v3/gray_matter.dab.gz
gray matter of telencephalon	https://s3-us-west-2.amazonaws.com/humanbase/networks/v3/gray_matter_of_telencephalon.dab.gz
gut epithelium	https://s3-us-west-2.amazonaws.com/humanbase/networks/v3/gut_epithelium.dab.gz
gyrus	https://s3-us-west-2.amazonaws.com/humanbase/networks/v3/gyrus.dab.gz
hair follicle	https://s3-us-west-2.amazonaws.com/humanbase/networks/v3/hair_follicle.dab.gz
hair follicle cell	https://s3-us-west-2.amazonaws.com/humanbase/networks/v3/hair_follicle_cell.dab.gz
hair follicle dermal papilla cell	https://s3-us-west-2.amazonaws.com/humanbase/networks/v3/hair_follicle_dermal_papilla_cell.dab.gz
heart	https://s3-us-west-2.amazonaws.com/humanbase/networks/v3/heart.dab.gz
hematopoietic cell	https://s3-us-west-2.amazonaws.com/humanbase/networks/v3/hematopoietic_cell.dab.gz
hepatic stellate cell	https://s3-us-west-2.amazonaws.com/humanbase/networks/v3/hepatic_stellate_cell.dab.gz
hepatic stem cell	https://s3-us-west-2.amazonaws.com/humanbase/networks/v3/hepatic_stem_cell.dab.gz
hepatocyte	https://s3-us-west-2.amazonaws.com/humanbase/networks/v3/hepatocyte.dab.gz
hindbrain	https://s3-us-west-2.amazonaws.com/humanbase/networks/v3/hindbrain.dab.gz
hippocampal formation	https://s3-us-west-2.amazonaws.com/humanbase/networks/v3/hippocampal_formation.dab.gz
hypothalamus	https://s3-us-west-2.amazonaws.com/humanbase/networks/v3/hypothalamus.dab.gz
immature conventional dendritic cell	https://s3-us-west-2.amazonaws.com/humanbase/networks/v3/immature_conventional_dendritic_cell.dab.gz
immune system	https://s3-us-west-2.amazonaws.com/humanbase/networks/v3/immune_system.dab.gz
integument	https://s3-us-west-2.amazonaws.com/humanbase/networks/v3/integument.dab.gz
integumental system	https://s3-us-west-2.amazonaws.com/humanbase/networks/v3/integumental_system.dab.gz
integumentary adnexa	https://s3-us-west-2.amazonaws.com/humanbase/networks/v3/integumentary_adnexa.dab.gz
internal genitalia	https://s3-us-west-2.amazonaws.com/humanbase/networks/v3/internal_genitalia.dab.gz
internal male genitalia	https://s3-us-west-2.amazonaws.com/humanbase/networks/v3/internal_male_genitalia.dab.gz
intestine	https://s3-us-west-2.amazonaws.com/humanbase/networks/v3/intestine.dab.gz
jaw region	https://s3-us-west-2.amazonaws.com/humanbase/networks/v3/jaw_region.dab.gz
keratinocyte	https://s3-us-west-2.amazonaws.com/humanbase/networks/v3/keratinocyte.dab.gz
keratocyte	https://s3-us-west-2.amazonaws.com/humanbase/networks/v3/keratocyte.dab.gz
kidney	https://s3-us-west-2.amazonaws.com/humanbase/networks/v3/kidney.dab.gz
langerhans cell	https://s3-us-west-2.amazonaws.com/humanbase/networks/v3/langerhans_cell.dab.gz
lens of camera type eye	https://s3-us-west-2.amazonaws.com/humanbase/networks/v3/lens_of_camera_type_eye.dab.gz
leptomeningeal cell	https://s3-us-west-2.amazonaws.com/humanbase/networks/v3/leptomeningeal_cell.dab.gz
leukocyte	https://s3-us-west-2.amazonaws.com/humanbase/networks/v3/leukocyte.dab.gz
limbic lobe	https://s3-us-west-2.amazonaws.com/humanbase/networks/v3/limbic_lobe.dab.gz
limbic system	https://s3-us-west-2.amazonaws.com/humanbase/networks/v3/limbic_system.dab.gz
liver	https://s3-us-west-2.amazonaws.com/humanbase/networks/v3/liver.dab.gz
lobe of cerebral hemisphere	https://s3-us-west-2.amazonaws.com/humanbase/networks/v3/lobe_of_cerebral_hemisphere.dab.gz
lower respiratory tract epithelium	https://s3-us-west-2.amazonaws.com/humanbase/networks/v3/lower_respiratory_tract_epithelium.dab.gz
lung	https://s3-us-west-2.amazonaws.com/humanbase/networks/v3/lung.dab.gz
lung fibroblast	https://s3-us-west-2.amazonaws.com/humanbase/networks/v3/lung_fibroblast.dab.gz
lymphatic vessel	https://s3-us-west-2.amazonaws.com/humanbase/networks/v3/lymphatic_vessel.dab.gz
lymphocyte	https://s3-us-west-2.amazonaws.com/humanbase/networks/v3/lymphocyte.dab.gz
lymphocyte of b lineage	https://s3-us-west-2.amazonaws.com/humanbase/networks/v3/lymphocyte_of_b_lineage.dab.gz
lymphoid system	https://s3-us-west-2.amazonaws.com/humanbase/networks/v3/lymphoid_system.dab.gz
macroglial cell	https://s3-us-west-2.amazonaws.com/humanbase/networks/v3/macroglial_cell.dab.gz
macrophage	https://s3-us-west-2.amazonaws.com/humanbase/networks/v3/macrophage.dab.gz
male reproductive system	https://s3-us-west-2.amazonaws.com/humanbase/networks/v3/male_reproductive_system.dab.gz
mammary gland	https://s3-us-west-2.amazonaws.com/humanbase/networks/v3/mammary_gland.dab.gz
mammary gland epithelial cell	https://s3-us-west-2.amazonaws.com/humanbase/networks/v3/mammary_gland_epithelial_cell.dab.gz
mast cell	https://s3-us-west-2.amazonaws.com/humanbase/networks/v3/mast_cell.dab.gz
mature alpha beta t cell	https://s3-us-west-2.amazonaws.com/humanbase/networks/v3/mature_alpha_beta_t_cell.dab.gz
medulla oblongata	https://s3-us-west-2.amazonaws.com/humanbase/networks/v3/medulla_oblongata.dab.gz
mesangial cell	https://s3-us-west-2.amazonaws.com/humanbase/networks/v3/mesangial_cell.dab.gz
mesenchymal cell	https://s3-us-west-2.amazonaws.com/humanbase/networks/v3/mesenchymal_cell.dab.gz
mesenchymal stem cell of adipose	https://s3-us-west-2.amazonaws.com/humanbase/networks/v3/mesenchymal_stem_cell_of_adipose.dab.gz
mesenchymal stem cell of the bone marrow	https://s3-us-west-2.amazonaws.com/humanbase/networks/v3/mesenchymal_stem_cell_of_the_bone_marrow.dab.gz
mesenchymal stem cell of umbilical cord	https://s3-us-west-2.amazonaws.com/humanbase/networks/v3/mesenchymal_stem_cell_of_umbilical_cord.dab.gz
metencephalon	https://s3-us-west-2.amazonaws.com/humanbase/networks/v3/metencephalon.dab.gz
middle frontal gyrus	https://s3-us-west-2.amazonaws.com/humanbase/networks/v3/middle_frontal_gyrus.dab.gz
middle temporal gyrus	https://s3-us-west-2.amazonaws.com/humanbase/networks/v3/middle_temporal_gyrus.dab.gz
monocyte	https://s3-us-west-2.amazonaws.com/humanbase/networks/v3/monocyte.dab.gz
mononuclear cell	https://s3-us-west-2.amazonaws.com/humanbase/networks/v3/mononuclear_cell.dab.gz
mouth	https://s3-us-west-2.amazonaws.com/humanbase/networks/v3/mouth.dab.gz
mouth mucosa	https://s3-us-west-2.amazonaws.com/humanbase/networks/v3/mouth_mucosa.dab.gz
muscle cell	https://s3-us-west-2.amazonaws.com/humanbase/networks/v3/muscle_cell.dab.gz
muscle precursor cell	https://s3-us-west-2.amazonaws.com/humanbase/networks/v3/muscle_precursor_cell.dab.gz
musculature of body	https://s3-us-west-2.amazonaws.com/humanbase/networks/v3/musculature_of_body.dab.gz
myeloid cell	https://s3-us-west-2.amazonaws.com/humanbase/networks/v3/myeloid_cell.dab.gz
myeloid leukocyte	https://s3-us-west-2.amazonaws.com/humanbase/networks/v3/myeloid_leukocyte.dab.gz
naive t cell	https://s3-us-west-2.amazonaws.com/humanbase/networks/v3/naive_t_cell.dab.gz
natural killer cell	https://s3-us-west-2.amazonaws.com/humanbase/networks/v3/natural_killer_cell.dab.gz
neocortex	https://s3-us-west-2.amazonaws.com/humanbase/networks/v3/neocortex.dab.gz
nephron	https://s3-us-west-2.amazonaws.com/humanbase/networks/v3/nephron.dab.gz
nephron tubule epithelial cell	https://s3-us-west-2.amazonaws.com/humanbase/networks/v3/nephron_tubule_epithelial_cell.dab.gz
nervous system	https://s3-us-west-2.amazonaws.com/humanbase/networks/v3/nervous_system.dab.gz
neural cell	https://s3-us-west-2.amazonaws.com/humanbase/networks/v3/neural_cell.dab.gz
neuron	https://s3-us-west-2.amazonaws.com/humanbase/networks/v3/neuron.dab.gz
non pigmented ciliary epithelial cell	https://s3-us-west-2.amazonaws.com/humanbase/networks/v3/non_pigmented_ciliary_epithelial_cell.dab.gz
non terminally differentiated cell	https://s3-us-west-2.amazonaws.com/humanbase/networks/v3/non_terminally_differentiated_cell.dab.gz
nongranular leukocyte	https://s3-us-west-2.amazonaws.com/humanbase/networks/v3/nongranular_leukocyte.dab.gz
nucleus accumbens	https://s3-us-west-2.amazonaws.com/humanbase/networks/v3/nucleus_accumbens.dab.gz
nucleus of brain	https://s3-us-west-2.amazonaws.com/humanbase/networks/v3/nucleus_of_brain.dab.gz
nucleus pulposus cell of intervertebral disc	https://s3-us-west-2.amazonaws.com/humanbase/networks/v3/nucleus_pulposus_cell_of_intervertebral_disc.dab.gz
omentum preadipocyte	https://s3-us-west-2.amazonaws.com/humanbase/networks/v3/omentum_preadipocyte.dab.gz
osteoblast	https://s3-us-west-2.amazonaws.com/humanbase/networks/v3/osteoblast.dab.gz
ovary	https://s3-us-west-2.amazonaws.com/humanbase/networks/v3/ovary.dab.gz
oviduct	https://s3-us-west-2.amazonaws.com/humanbase/networks/v3/oviduct.dab.gz
pallium	https://s3-us-west-2.amazonaws.com/humanbase/networks/v3/pallium.dab.gz
pancreas	https://s3-us-west-2.amazonaws.com/humanbase/networks/v3/pancreas.dab.gz
parietal lobe	https://s3-us-west-2.amazonaws.com/humanbase/networks/v3/parietal_lobe.dab.gz
pericyte cell	https://s3-us-west-2.amazonaws.com/humanbase/networks/v3/pericyte_cell.dab.gz
peripheral nervous system	https://s3-us-west-2.amazonaws.com/humanbase/networks/v3/peripheral_nervous_system.dab.gz
pigment epithelium of eye	https://s3-us-west-2.amazonaws.com/humanbase/networks/v3/pigment_epithelium_of_eye.dab.gz
pituitary gland	https://s3-us-west-2.amazonaws.com/humanbase/networks/v3/pituitary_gland.dab.gz
placenta	https://s3-us-west-2.amazonaws.com/humanbase/networks/v3/placenta.dab.gz
placental epithelial cell	https://s3-us-west-2.amazonaws.com/humanbase/networks/v3/placental_epithelial_cell.dab.gz
plasmacytoid dendritic cell	https://s3-us-west-2.amazonaws.com/humanbase/networks/v3/plasmacytoid_dendritic_cell.dab.gz
pons	https://s3-us-west-2.amazonaws.com/humanbase/networks/v3/pons.dab.gz
preadipocyte	https://s3-us-west-2.amazonaws.com/humanbase/networks/v3/preadipocyte.dab.gz
preadipocyte of the breast	https://s3-us-west-2.amazonaws.com/humanbase/networks/v3/preadipocyte_of_the_breast.dab.gz
prostate gland	https://s3-us-west-2.amazonaws.com/humanbase/networks/v3/prostate_gland.dab.gz
prostate stromal cell	https://s3-us-west-2.amazonaws.com/humanbase/networks/v3/prostate_stromal_cell.dab.gz
pulmonary artery	https://s3-us-west-2.amazonaws.com/humanbase/networks/v3/pulmonary_artery.dab.gz
regional part of telencephalon	https://s3-us-west-2.amazonaws.com/humanbase/networks/v3/regional_part_of_telencephalon.dab.gz
renal cortical epithelial cell	https://s3-us-west-2.amazonaws.com/humanbase/networks/v3/renal_cortical_epithelial_cell.dab.gz
renal system	https://s3-us-west-2.amazonaws.com/humanbase/networks/v3/renal_system.dab.gz
reproductive organ	https://s3-us-west-2.amazonaws.com/humanbase/networks/v3/reproductive_organ.dab.gz
reproductive system	https://s3-us-west-2.amazonaws.com/humanbase/networks/v3/reproductive_system.dab.gz
respiratory epithelial cell	https://s3-us-west-2.amazonaws.com/humanbase/networks/v3/respiratory_epithelial_cell.dab.gz
respiratory system	https://s3-us-west-2.amazonaws.com/humanbase/networks/v3/respiratory_system.dab.gz
respiratory system smooth muscle	https://s3-us-west-2.amazonaws.com/humanbase/networks/v3/respiratory_system_smooth_muscle.dab.gz
respiratory tract	https://s3-us-west-2.amazonaws.com/humanbase/networks/v3/respiratory_tract.dab.gz
respiratory tube	https://s3-us-west-2.amazonaws.com/humanbase/networks/v3/respiratory_tube.dab.gz
retina	https://s3-us-west-2.amazonaws.com/humanbase/networks/v3/retina.dab.gz
saliva secreting gland	https://s3-us-west-2.amazonaws.com/humanbase/networks/v3/saliva_secreting_gland.dab.gz
schwann cell	https://s3-us-west-2.amazonaws.com/humanbase/networks/v3/schwann_cell.dab.gz
sensory system	https://s3-us-west-2.amazonaws.com/humanbase/networks/v3/sensory_system.dab.gz
sigmoid colon	https://s3-us-west-2.amazonaws.com/humanbase/networks/v3/sigmoid_colon.dab.gz
skeletal joint	https://s3-us-west-2.amazonaws.com/humanbase/networks/v3/skeletal_joint.dab.gz
skeletal muscle satellite cell	https://s3-us-west-2.amazonaws.com/humanbase/networks/v3/skeletal_muscle_satellite_cell.dab.gz
skeletal muscle tissue	https://s3-us-west-2.amazonaws.com/humanbase/networks/v3/skeletal_muscle_tissue.dab.gz
skeletal system	https://s3-us-west-2.amazonaws.com/humanbase/networks/v3/skeletal_system.dab.gz
skin fibroblast	https://s3-us-west-2.amazonaws.com/humanbase/networks/v3/skin_fibroblast.dab.gz
skin of body	https://s3-us-west-2.amazonaws.com/humanbase/networks/v3/skin_of_body.dab.gz
small intestine	https://s3-us-west-2.amazonaws.com/humanbase/networks/v3/small_intestine.dab.gz
smooth muscle cell	https://s3-us-west-2.amazonaws.com/humanbase/networks/v3/smooth_muscle_cell.dab.gz
smooth muscle cell of large intestine	https://s3-us-west-2.amazonaws.com/humanbase/networks/v3/smooth_muscle_cell_of_large_intestine.dab.gz
smooth muscle cell of prostate	https://s3-us-west-2.amazonaws.com/humanbase/networks/v3/smooth_muscle_cell_of_prostate.dab.gz
smooth muscle cell of the brachiocephalic vasculature	https://s3-us-west-2.amazonaws.com/humanbase/networks/v3/smooth_muscle_cell_of_the_brachiocephalic_vasculature.dab.gz
smooth muscle cell of the brain vasculature	https://s3-us-west-2.amazonaws.com/humanbase/networks/v3/smooth_muscle_cell_of_the_brain_vasculature.dab.gz
smooth muscle cell of the coronary artery	https://s3-us-west-2.amazonaws.com/humanbase/networks/v3/smooth_muscle_cell_of_the_coronary_artery.dab.gz
smooth muscle cell of the internal thoracic artery	https://s3-us-west-2.amazonaws.com/humanbase/networks/v3/smooth_muscle_cell_of_the_internal_thoracic_artery.dab.gz
smooth muscle cell of the pulmonary artery	https://s3-us-west-2.amazonaws.com/humanbase/networks/v3/smooth_muscle_cell_of_the_pulmonary_artery.dab.gz
smooth muscle cell of the subclavian artery	https://s3-us-west-2.amazonaws.com/humanbase/networks/v3/smooth_muscle_cell_of_the_subclavian_artery.dab.gz
smooth muscle cell of the umbilical artery	https://s3-us-west-2.amazonaws.com/humanbase/networks/v3/smooth_muscle_cell_of_the_umbilical_artery.dab.gz
smooth muscle cell of the umbilical vein	https://s3-us-west-2.amazonaws.com/humanbase/networks/v3/smooth_muscle_cell_of_the_umbilical_vein.dab.gz
smooth muscle cell of trachea	https://s3-us-west-2.amazonaws.com/humanbase/networks/v3/smooth_muscle_cell_of_trachea.dab.gz
smooth muscle tissue	https://s3-us-west-2.amazonaws.com/humanbase/networks/v3/smooth_muscle_tissue.dab.gz
spinal cord	https://s3-us-west-2.amazonaws.com/humanbase/networks/v3/spinal_cord.dab.gz
spleen	https://s3-us-west-2.amazonaws.com/humanbase/networks/v3/spleen.dab.gz
stomach	https://s3-us-west-2.amazonaws.com/humanbase/networks/v3/stomach.dab.gz
stromal cell	https://s3-us-west-2.amazonaws.com/humanbase/networks/v3/stromal_cell.dab.gz
subclavian artery	https://s3-us-west-2.amazonaws.com/humanbase/networks/v3/subclavian_artery.dab.gz
subcutaneous fat cell	https://s3-us-west-2.amazonaws.com/humanbase/networks/v3/subcutaneous_fat_cell.dab.gz
subcutaneous preadipocyte	https://s3-us-west-2.amazonaws.com/humanbase/networks/v3/subcutaneous_preadipocyte.dab.gz
substantia nigra	https://s3-us-west-2.amazonaws.com/humanbase/networks/v3/substantia_nigra.dab.gz
sweat gland	https://s3-us-west-2.amazonaws.com/humanbase/networks/v3/sweat_gland.dab.gz
synovial cell	https://s3-us-west-2.amazonaws.com/humanbase/networks/v3/synovial_cell.dab.gz
synovial joint	https://s3-us-west-2.amazonaws.com/humanbase/networks/v3/synovial_joint.dab.gz
systemic artery	https://s3-us-west-2.amazonaws.com/humanbase/networks/v3/systemic_artery.dab.gz
t cell	https://s3-us-west-2.amazonaws.com/humanbase/networks/v3/t_cell.dab.gz
telencephalic nucleus	https://s3-us-west-2.amazonaws.com/humanbase/networks/v3/telencephalic_nucleus.dab.gz
telencephalon	https://s3-us-west-2.amazonaws.com/humanbase/networks/v3/telencephalon.dab.gz
temporal lobe	https://s3-us-west-2.amazonaws.com/humanbase/networks/v3/temporal_lobe.dab.gz
testis	https://s3-us-west-2.amazonaws.com/humanbase/networks/v3/testis.dab.gz
thyroid gland	https://s3-us-west-2.amazonaws.com/humanbase/networks/v3/thyroid_gland.dab.gz
tibial artery	https://s3-us-west-2.amazonaws.com/humanbase/networks/v3/tibial_artery.dab.gz
tongue	https://s3-us-west-2.amazonaws.com/humanbase/networks/v3/tongue.dab.gz
trabecular meshwork cell	https://s3-us-west-2.amazonaws.com/humanbase/networks/v3/trabecular_meshwork_cell.dab.gz
trachea	https://s3-us-west-2.amazonaws.com/humanbase/networks/v3/trachea.dab.gz
tracheal epithelial cell	https://s3-us-west-2.amazonaws.com/humanbase/networks/v3/tracheal_epithelial_cell.dab.gz
transverse colon	https://s3-us-west-2.amazonaws.com/humanbase/networks/v3/transverse_colon.dab.gz
umbilical blood vessel	https://s3-us-west-2.amazonaws.com/humanbase/networks/v3/umbilical_blood_vessel.dab.gz
umbilical cord blood	https://s3-us-west-2.amazonaws.com/humanbase/networks/v3/umbilical_cord_blood.dab.gz
umbilical vein	https://s3-us-west-2.amazonaws.com/humanbase/networks/v3/umbilical_vein.dab.gz
urinary bladder	https://s3-us-west-2.amazonaws.com/humanbase/networks/v3/urinary_bladder.dab.gz
urothelium	https://s3-us-west-2.amazonaws.com/humanbase/networks/v3/urothelium.dab.gz
uterine cervix	https://s3-us-west-2.amazonaws.com/humanbase/networks/v3/uterine_cervix.dab.gz
uterus	https://s3-us-west-2.amazonaws.com/humanbase/networks/v3/uterus.dab.gz
uvea	https://s3-us-west-2.amazonaws.com/humanbase/networks/v3/uvea.dab.gz
vascular associated smooth muscle cell	https://s3-us-west-2.amazonaws.com/humanbase/networks/v3/vascular_associated_smooth_muscle_cell.dab.gz
vasculature	https://s3-us-west-2.amazonaws.com/humanbase/networks/v3/vasculature.dab.gz
vein	https://s3-us-west-2.amazonaws.com/humanbase/networks/v3/vein.dab.gz
vein endothelial cell	https://s3-us-west-2.amazonaws.com/humanbase/networks/v3/vein_endothelial_cell.dab.gz
vertebral column	https://s3-us-west-2.amazonaws.com/humanbase/networks/v3/vertebral_column.dab.gz
vertebrate lens cell	https://s3-us-west-2.amazonaws.com/humanbase/networks/v3/vertebrate_lens_cell.dab.gz
visceral preadipocyte	https://s3-us-west-2.amazonaws.com/humanbase/networks/v3/visceral_preadipocyte.dab.gz
zone of skin	https://s3-us-west-2.amazonaws.com/humanbase/networks/v3/zone_of_skin.dab.gz
